# Sex chromosome pairing and multivalent associations during meiosis in diploid and polyploid *Silene latifolia*

**DOI:** 10.1101/2025.08.08.669263

**Authors:** Václav Bačovský, Pavla Novotná, Dylan Phillips, Lucie Horáková, Jana Kružlicová, Jana Čížková, Bohuslav Janoušek, Radim Čegan

**Affiliations:** Department of Plant Developmental Genetics, Institute of Biophysics of the Czech Academy of Sciences, Kralovopolska 135, 612 65 Brno, Czech Republic; National Centre for Biomolecular Research, Faculty of Science, Masaryk University, Kamenice 5, 625 00 Brno, Czech Republic; Department of Life Science, Aberystwyth University, Penglais, Aberystwyth, Ceredigion SY23 3DA, UK; Institute of Experimental Botany of the Czech Academy of Sciences, Centre of Plant Structural and Functional Genomics, Slechtitelu 31, 779 00, Olomouc, Czech Republic

**Keywords:** pachytene, Y chromosome, crossover, synaptonemal complex, asynapsis, meiosis, metaphase I

## Abstract

Sex chromosomes undergo various modifications that affect their synapsis during meiosis. While most of the genome achieves full synapsis by the end of pachytene, the non-recombining regions of XY (or ZW) chromosomes often remain asynaptic, and fail to form physical associations at metaphase I. Despite significant progress in animal models, the meiotic behaviour dynamics of plant sex chromosomes remain largely unexplored. In this study, we employed super-resolution microscopy to analyse 3D chromosome organization and the localization of key meiotic proteins. Namely, we studied the dynamics of ASY1, ZYP1, and HEI10, across the leptotene to pachytene stages, and compared sex chromosome behaviour in dioecious *Silene latifolia* with related gynodioecious *S. vulgaris*. Our findings show that both exhibits a class I crossover (CO) frequency comparable to mammals, indicating moderate COs per bivalent and their similar genetic determinants. We document variation in sex chromosome configurations, from rod bivalents in diploids to open-ring tetravalents in autopolyploids, and characterize Y chromosome behaviour across XXY, XXXY, and XXYY karyotypes. These results reveal pronounced variation in pairing and synaptic patterns, even within a shared genetic background. We discuss how these patterns reflect the evolutionary trajectory of the non-recombining region and provide the most detailed cytogenetic analysis of sex chromosome pairing in a plant with evolutionary young sex chromosomes.
