## Supplementary material for "Sex chromosome pairing and multivalent associations during meiosis in diploid and polyploid *Silene latifolia*": Table S2

### Sheet: Polyploid induction seedlings
Treatment	Number of plants	Survival rate after treatment	Survival rate after 14 days	Survival rate after 14 days %
5um oryzalin	52	40	2	3.84615
5mM cholchcine	52	44	1	1.92308
control	50	48	48	96
5mM colchicine 2DAP	Total number of plants	Diploid	Tetraploids
I.flower	12	11	1
II.flower	12	9	3
III.flower	12	10	2
control	24	24	0

### Sheet: Genome size overview
Plant	Species	Ploidy level	Standard	2C nuclear DNA content (pg)	Genome size (Gbp/1Cx)
Svu_01	Silene vulgaris	2n	Lycopersicon esculentum	2.364	1.156
Svu_02	Silene vulgaris	2n	Lycopersicon esculentum	2.405	1.176
U16M	Silene latifolia	2n	Pisum sativum	5.996	2.932
U16F	Silene latifolia	2n	Pisum sativum	5.79	2.831
U16_3n_01	Silene latifolia	3n	Pisum sativum	8.216	2.678
U16_3n_02	Silene latifolia	3n	Pisum sativum	8.658	2.823
Su16_SP3_4n_XXYY	Silene latifolia	4n	Pisum sativum	11.794	2.884
Su16_SP3_4n_XXXY	Silene latifolia	4n	Pisum sativum	11.746	2.872

### Sheet: Genome size measuremenets
	Mean (sample)	CV (sample)	Mean (standard)	CV (standard)	2C nuclear DNA content (pg)
Svu_01	476740	2.07	397480	2.67	2.351
	490551	2.36	405566	2.27	2.3707
	480786	2.57	397488	2.72	2.3707
					2.36413
Svu_02	493023	2.21	403037	2.45	2.398
	491046	2.27	399154	2.34	2.4112
	489655	2.64	399115	2.68	2.4046
					2.4046
U16M	518123	2.07	785424	1.81	5.996
	533375	2.02	810356	1.61	5.983
	532699	2.31	805749	1.97	6.0096
					5.9962
U16F	514956	2.04	808533	1.57	5.789
	512359	2.03	804576	1.6	5.7886
	514024	2.42	806796	1.88	5.7914
					5.78967
U16_3n	704747	1.91	782689	1.62	8.185
	728316	1.65	806423	1.47	8.2096
	711138	1.58	783161	1.66	8.254
					8.2162
U16_3n	754784	1.28	791658	1.31	8.667
	785649	1.54	826768	1.19	8.6379
	717162	1.48	752099	1.41	8.6677
					8.65753
Su16_SP3_4n	1001924	2.02	773309	2.02	11.777
	1.0013e+06	1.74	773001	1.66	11.7747
	1.0245e+06	1.8	787133	1.89	11.8312
					11.7943
Su16_SP3_4n	1027463	1.87	795468	1.89	11.741
	1.00264e+06	1.79	776011	1.73	11.7447
	1.03956e+06	1.77	804050	1.74	11.7525
					11.7461
