## Supplementary material for "Sex chromosome pairing and multivalent associations during meiosis in diploid and polyploid *Silene latifolia*": Table S3

### Sheet: Nucleotide alignment ZYP1
	ZYP1 13F.ab1	ZYP1 13R.ab1	ZYP1 36 R1.ab1	ZYP1 36F.ab1	ZYP1 36R.ab1	ZYP1 F1.ab1	ZYP1 F.ab1	ZYP1 R1.ab1	ZYP1 R.ab1	ZYP13 F1.ab1	ZYP36 F1.ab1	ZYP 36 F1.ab1
ZYP1 13F.ab1		98.652	97.753	98.364	97.931	98.182	98.202	95.286	94.983	100	98.6	98.625
ZYP1 13R.ab1	98.652		98.51	96.61	98.315	95.249	95.106	97.407	97.608	97.571	96.882	96.035
ZYP1 36 R1.ab1	97.753	98.51		99.32	99.797	96.296	95.89	98.077	98.312	98.551	100	100
ZYP1 36F.ab1	98.364	96.61	99.32		99.369	97.98	97.838	96.296	96.012	98.753	99.801	100
ZYP1 36R.ab1	97.931	98.315	99.797	99.369		96.617	96.19	98.132	98.117	98.913	100	100
ZYP1 F1.ab1	98.182	95.249	96.296	97.98	96.617		100	100	99.636	99.002	98.156	97.595
ZYP1 F.ab1	98.202	95.106	95.89	97.838	96.19	100		99.379	99.074	99.002	98.108	97.595
ZYP1 R1.ab1	95.286	97.407	98.077	96.296	98.132	100	99.379		99.877	96.97	96.678	97.468
ZYP1 R.ab1	94.983	97.608	98.312	96.012	98.117	99.636	99.074	99.877		96.04	96.37	96.296
ZYP13 F1.ab1	100	97.571	98.551	98.753	98.913	99.002	99.002	96.97	96.04		98.878	98.625
ZYP36 F1.ab1	98.6	96.882	100	99.801	100	98.156	98.108	96.678	96.37	98.878		100
ZYP 36 F1.ab1	98.625	96.035	100	100	100	97.595	97.595	97.468	96.296	98.625	100

### Sheet: Protein alignment ZYP1
	Hordeum vulgare KC747118	Arabidopsis thaliana_P61430_SYCP2	Arabidopsis thaliana_Q9LME2_SYCP1	Silene_ZYP1_codon optimized
Hordeum vulgare KC747118		38.435	37.998	43.037
Arabidopsis thaliana_P61430_SYCP2	38.435		86.53	46.416
Arabidopsis thaliana_Q9LME2_SYCP1	37.998	86.53		48.131
Silene_ZYP1_codon optimized	43.037	46.416	48.131

### Sheet: Nucleotide alignment HEI10
	HEI10 9aF.ab1	HEI10 9aR.ab1 (reversed)	HEI10 10bF.ab1	HEI10 10bR.ab1 (reversed)	HEI10 11aF.ab1 (reversed)	HEI10 11aR.ab1	HEI10 11bF.ab1	HEI10 11bR.ab1 (reversed)	HEI10 11F1.ab1 (reversed)	HEI10 12aF.ab1 (reversed)	HEI10 12aR.ab1	HEI10 12bF.ab1 (reversed)	HEI10 12bR.ab1	HEI10 14bF.ab1 (reversed)	HEI10 14bR.ab1	HEI10 16bF.ab1 (reversed)	HEI10 16bR.ab1	HEI 11R1.ab1	HEI 12F1.ab1 (reversed)	HEI 12R1.ab1
HEI10 9aF.ab1		99.777	99.218	99.153	99.05	92.913	95.575	98.383	98.513	98.894	96.592	98.664	96.206	90.453	93.085	93.643	94.795	93.587	98.895	96.051
HEI10 9aR.ab1 (reversed)	99.777		99.574	99.383	98.423	99.385	99.084	98.64	98.123	97.965	99.404	97.957	98.491	94.204	90.608	98.57	99.416	99.286	98.065	99.293
HEI10 10bF.ab1	99.218	99.574		99.797	99.773	92.605	95.853	99.117	99.654	99.576	96.571	99.36	96.172	91.572	92.789	94.518	95.093	93.207	99.645	95.602
HEI10 10bR.ab1 (reversed)	99.153	99.383	99.797		96.247	99.425	99.297	98.521	97.174	97.206	99.62	95.58	98.768	91.895	91.169	96.25	99.628	99.323	96.896	99.02
HEI10 11aF.ab1 (reversed)	99.05	98.423	99.773	96.247		100	99.228	96.037	100	99.277	99.579	99.388	98.853	95.706	89.82	99.898	99.588	99.745	99.386	98.824
HEI10 11aR.ab1	92.913	99.385	92.605	99.425	100		96.189	98.706	100	99.085	96.031	99.077	96.066	87.119	92.739	99.299	99.52	100	91.885	95.652
HEI10 11bF.ab1	95.575	99.084	95.853	99.297	99.228	96.189		99.811	99.454	99.089	93.948	98.901	93.333	92.054	89.603	99.23	97.773	96.358	94.375	92.272
HEI10 11bR.ab1 (reversed)	98.383	98.64	99.117	98.521	96.037	98.706	99.811		97.287	96.541	98.973	95.395	98.214	91.87	89.306	95.988	98.996	98.515	96.069	98.127
HEI10 11F1.ab1 (reversed)	98.513	98.123	99.654	97.174	100	100	99.454	97.287		99.261	99.69	99.381	98.592	99.381	98.901	99.876	99.401	99.583	99.383	98.058
HEI10 12aF.ab1 (reversed)	98.894	97.965	99.576	97.206	99.277	99.085	99.089	96.541	99.261		99.802	98.795	98.501	95.135	90.411	99.299	99.42	99.054	99.8	99.301
HEI10 12aR.ab1	96.592	99.404	96.571	99.62	99.579	96.031	93.948	98.973	99.69	99.802		99.205	99.14	91.755	96.081	94.654	96.548	96.307	99.832	99.538
HEI10 12bF.ab1 (reversed)	98.664	97.957	99.36	95.58	99.388	99.077	98.901	95.395	99.381	98.795	99.205		99.569	95.311	90.055	99.406	99.222	98.81	98.905	98.587
HEI10 12bR.ab1	96.206	98.491	96.172	98.768	98.853	96.066	93.333	98.214	98.592	98.501	99.14	99.569		90.553	96.089	93.635	96.211	96.146	98.746	99.088
HEI10 14bF.ab1 (reversed)	90.453	94.204	91.572	91.895	95.706	87.119	92.054	91.87	99.381	95.135	91.755	95.311	90.553		98.013	95.816	91.942	90	95.282	84.585
HEI10 14bR.ab1	93.085	90.608	92.789	91.169	89.82	92.739	89.603	89.306	98.901	90.411	96.081	90.055	96.089	98.013		86.667	92.675	92.918	92.325	95.622
HEI10 16bF.ab1 (reversed)	93.643	98.57	94.518	96.25	99.898	99.299	99.23	95.988	99.876	99.299	94.654	99.406	93.635	95.816	86.667		99.676	99.235	96.455	91.587
HEI10 16bR.ab1	94.795	99.416	95.093	99.628	99.588	99.52	97.773	98.996	99.401	99.42	96.548	99.222	96.211	91.942	92.675	99.676		99.355	94.243	95.62
HEI 11R1.ab1	93.587	99.286	93.207	99.323	99.745	100	96.358	98.515	99.583	99.054	96.307	98.81	96.146	90	92.918	99.235	99.355		93.191	95.657
HEI 12F1.ab1 (reversed)	98.895	98.065	99.645	96.896	99.386	91.885	94.375	96.069	99.383	99.8	99.832	98.905	98.746	95.282	92.325	96.455	94.243	93.191		99.469
HEI 12R1.ab1	96.051	99.293	95.602	99.02	98.824	95.652	92.272	98.127	98.058	99.301	99.538	98.587	99.088	84.585	95.622	91.587	95.62	95.657	99.469
